# An Inflammatory and Quiescent HSC Subpopulation Expands with Age in Humans

**DOI:** 10.1101/2025.09.01.673389

**Authors:** Ksenia R. Safina, Dylan A. Kotliar, Michelle Curtis, Jonathan D. Good, Chen Weng, Shawn David, Soumya Raychaudhuri, Antonia Kreso, Jennifer Trowbridge, Vijay G. Sankaran, Peter van Galen

## Abstract

Aging of the blood system impacts systemic health and can be traced to hematopoietic stem cells (HSCs). Despite multiple reports on human HSC aging, a unified map detailing their molecular age-related changes is lacking. We developed a consensus map of gene expression in HSCs by integrating seven single-cell datasets. This map revealed previously unappreciated heterogeneity within the HSC population. It also links inflammatory pathway activation (TNF/NFκB, AP-1) and quiescence within a single gene expression program. This program dominates an inflammatory HSC subpopulation that increases with age, highlighting a potential target for further experimental studies and anti-aging interventions.
