## Supplementary material for "An Inflammatory and Quiescent HSC Subpopulation Expands with Age in Humans": Suppl. Table 1

### Sheet: Dataset_summary
Dataset	Publication DOI	Accession code / dataset link	Technology	Initial cell number	Filtering parameters	CellTypes subsetted	Final cell number	Samples per cohort	Notes
Adelman2019	https://doi.org/10.1158/2159-8290.CD-18-1474	GSE104408	Fluidigm C1	650	mito.high < 0.2	-	639	5 young, 4 aged	Fluidigm data has low cell counts but high transcript counts
Ainciburu2023	https://doi.org/10.7554/eLife.79363	GSE180298	10x 3' single-cell gene expression (v3.1)	84910	mito.high < 0.2 Ncount > 100 Nfeature > 500 Ncount < quantile(Ncount, 0.99) Nfeature < quantile(Nfeature, 0.99) doublet.score < 0.2	-	76618	5 young, 3 aged	-
Weng2024	https://doi.org/10.1038/s41586-024-07066-z	https://doi.org/10.6084/m9.figshare.28279262.v1	10x multi-ome with modifications, see manuscript for ReDeeM details	127536	mito.high < 0.2 Ncount > 100 Nfeature > 500 Ncount < quantile(Ncount, 0.99) Nfeature < quantile(Nfeature, 0.99) doublet.score < 0.2 or < 0.5 (for HSC-enriched samples)	Yes, HSC, MPP, CMP, MKP, MEP, CLP, ProB, GMP, EryP, MDP, LMPP	73986	8 young, 5 aged	Highly homogeneous HSC-enriched samples produce high doublet scores prompting us to use a lenient doublet.score threshold for these samples
Li2024	https://www.nature.com/articles/s41592-024-02495-0	GSE189161	InDrop	57921	mito.high < 0.2 Ncount > 100 Nfeature > 500 Ncount < quantile(Ncount, 0.99) Nfeature < quantile(Nfeature, 0.99) doublet.score < 0.25	-	49596	9 prenatal, 2 cord blood, 5 child, 4 young, 2 middle, 4 aged	Due to differences in gene names, some of the important genes (e.g. HLA genes) were labeled differently in the Li dataset compared to their common notation; given that 99.9% of genes shared across the other six datasets (n=11618) were present in the Hojun data, we only renamed HLA genes as potentially important.
Oetjen2018 (Hourigan2018 in *.rds objects)	https://doi.org/10.1172/jci.insight.124928	GSE120221	10x 3' single-cell gene expression (v2)	90132	mito.high < 0.2 Ncount > 100 Nfeature > 500 Ncount < quantile(Ncount, 0.99) Nfeature < quantile(Nfeature, 0.99) doublet.score < 0.2	Yes, Early erythroid progenitors, Monocyte progenitors, HSPC	4014	4 young, 13 middle, 5 aged	This is unsorted BM so the minority of cells are HSPCs
Safina2025 (Safina2024 in *.rds objects)	-	-	10x 3' single-cell gene expression (BM1, BM2: v3; SBM1073, SBM1096, SBM1264, SBM1307: v3.1; SBM1177, SBM1237, SBM1271: v4	116301	mito.high < 0.2 Ncount > 100 Nfeature > 500 Ncount < quantile(Ncount, 0.99) Nfeature < quantile(Nfeature, 0.99) doublet.score < 0.2	Yes, based on the identified clusters (c(33,30,36,28))	2477	2 young, 7 aged	This is unsorted BM so the minority of cells are HSPCs. BM1 and BM2 were previously used as healthy controls (PMIDs: 35359938, 37286599).
Zhang2022	https://doi.org/10.1016/j.devcel.2022.11.013	http://scrna.sklehabc.com/HSPC/	modified Smart-seq2	6102	mito.high < 0.2 Ncount > 100 Nfeature > 500 Ncount < quantile(Ncount, 0.99) Nfeature < quantile(Nfeature, 0.99) doublet.score < 0.2	-	5909	4 infant, 2 child, 3 young, 2 aged	The count matrix has been preprocessed by the authors

### Sheet: Sample_info
Dataset	Sample	Age	Sex	Cohort	Number of HSCs	Included in DEseq2 analysis	Included in young vs aged comparison in DESeq2 analysis	Included in cNMF analysis
Adelman2019	HSCP_BM861	28	F	Young	32	Yes	Yes	No
Adelman2019	HSCP_BMD18_057	24	M	Young	25	Yes	Yes	No
Adelman2019	HSCP_BMD18_058	24	F	Young	29	Yes	Yes	No
Adelman2019	HSCP_BMD605	36	F	Young	39	Yes	Yes	No
Adelman2019	HSCP_BMD787	37	F	Young	23	Yes	Yes	No
Adelman2019	HSCP_FIGMICH	71	F	Aged	35	Yes	Yes	No
Adelman2019	HSCP_UMC0029	66	M	Aged	50	Yes	Yes	No
Adelman2019	HSCP_UMHC0016	64	F	Aged	31	Yes	Yes	No
Adelman2019	UMHC0026	71	F	Aged	36	Yes	Yes	No
Ainciburu2023	elderly1	61	M	Aged	1004	Yes	Yes	Yes
Ainciburu2023	elderly2	74	M	Aged	6014	Yes	Yes	Yes
Ainciburu2023	elderly3	72	M	Aged	2512	Yes	Yes	Yes
Ainciburu2023	young1	20	F	Young	102	Yes	Yes	Yes
Ainciburu2023	young2	23	F	Young	175	Yes	Yes	Yes
Ainciburu2023	young3	20	F	Young	209	Yes	Yes	Yes
Ainciburu2023	young4	19	F	Young	413	Yes	Yes	Yes
Ainciburu2023	young5	23	F	Young	339	Yes	Yes	Yes
Hourigan2018	BM_A	59	F	Middle	56	No	No	No
Hourigan2018	BM_B	47	M	Middle	30	No	No	No
Hourigan2018	BM_C	60	F	Aged	39	No	No	No
Hourigan2018	BM_Ck	59	F	Middle	1	No	No	No
Hourigan2018	BM_E	30	M	Young	18	No	No	No
Hourigan2018	BM_F	41	F	Middle	7	No	No	No
Hourigan2018	BM_G	58	M	Middle	19	No	No	No
Hourigan2018	BM_H	50	F	Middle	7	No	No	No
Hourigan2018	BM_J	43	F	Middle	16	No	No	No
Hourigan2018	BM_K	84	M	Aged	9	No	No	No
Hourigan2018	BM_L	57	M	Middle	20	No	No	No
Hourigan2018	BM_M	60	M	Aged	7	No	No	No
Hourigan2018	BM_N	67	M	Aged	5	No	No	No
Hourigan2018	BM_O	50	M	Middle	11	No	No	No
Hourigan2018	BM_P	58	F	Middle	47	No	No	No
Hourigan2018	BM_Q	66	M	Aged	5	No	No	No
Hourigan2018	BM_R	31	M	Young	6	No	No	No
Hourigan2018	BM_S	56	F	Middle	20	No	No	No
Hourigan2018	BM_Sk	55	F	Middle	4	No	No	No
Hourigan2018	BM_T	24	F	Young	7	No	No	No
Hourigan2018	BM_U	46	F	Middle	8	No	No	No
Hourigan2018	BM_W	28	F	Young	13	No	No	No
Li2024	BM1	25	M	Young	242	Yes	Yes	Yes
Li2024	BM2	32	M	Young	343	Yes	Yes	Yes
Li2024	BM3	25	F	Young	221	Yes	Yes	Yes
Li2024	CB1	-	F	Cord	214	Yes	No	No
Li2024	CB2	-	F	Cord	758	Yes	No	No
Li2024	GR72	22w	M	Prenatal	198	Yes	No	No
Li2024	GR73	23w	M	Prenatal	230	Yes	No	No
Li2024	GR74	23w	M	Prenatal	477	Yes	No	No
Li2024	GR90	17	F	Child	129	Yes	No	No
Li2024	GR91	62	M	Aged	96	Yes	Yes	No
Li2024	GR92	76	F	Aged	325	Yes	Yes	Yes
Li2024	GR93	77	F	Aged	213	Yes	Yes	Yes
Li2024	GR94	62	F	Aged	373	Yes	Yes	Yes
Li2024	GR95	2	M	Child	35	Yes	No	No
Li2024	GR96	10	M	Child	84	Yes	No	No
Li2024	GR97	11w	F	Prenatal	145	Yes	No	No
Li2024	Samp21	10w	F	Prenatal	64	Yes	No	No
Li2024	Samp22	13w	F	Prenatal	39	Yes	No	No
Li2024	Samp23	14w	M	Prenatal	195	Yes	No	No
Li2024	Samp24	35	F	Young	135	Yes	Yes	Yes
Li2024	Samp25	45	F	Middle	128	Yes	No	No
Li2024	Samp26	53	M	Middle	250	Yes	No	No
Li2024	Samp41	15w	F	Prenatal	99	Yes	No	No
Li2024	Samp42	20w	F	Prenatal	131	Yes	No	No
Li2024	Samp43	12	M	Child	70	Yes	No	No
Li2024	Samp44	4	M	Child	201	Yes	No	No
Safina2024	BM1	31	M	Young	34	No	No	No
Safina2024	BM2	37	F	Young	34	No	No	No
Safina2024	SBM1073	78	F	Aged	21	No	No	No
Safina2024	SBM1096	66	M	Aged	8	No	No	No
Safina2024	SBM1177	73	M	Aged	1	No	No	No
Safina2024	SBM1237	71	M	Aged	1	No	No	No
Safina2024	SBM1264	77	M	Aged	18	No	No	No
Weng2024	Aged1	undefined	M	Aged	220	Yes	Yes	Yes
Weng2024	Aged2	undefined	M	Aged	685	Yes	Yes	Yes
Weng2024	Aged3	undefined	M	Aged	3	No	No	No
Weng2024	Aged4	undefined	F	Aged	4	No	No	No
Weng2024	Aged5	undefined	M	Aged	6	No	No	No
Weng2024	Young1	undefined	F	Young	6535	Yes	Yes	Yes
Weng2024	Young2	undefined	M	Young	3428	Yes	Yes	Yes
Weng2024	Young3	undefined	F	Young	61	Yes	Yes	No
Weng2024	Young4	undefined	M	Young	104	Yes	Yes	Yes
Weng2024	Young5	undefined	F	Young	38	Yes	Yes	No
Weng2024	Young6	undefined	F	Young	77	Yes	Yes	No
Weng2024	Young7	undefined	F	Young	154	Yes	Yes	Yes
Weng2024	Young8	undefined	F	Young	90	Yes	Yes	No
Zhang2022	BM1	33	M	Young	24	Yes	Yes	No
Zhang2022	BM2	29	F	Young	55	Yes	Yes	No
Zhang2022	BM3	35	M	Young	110	Yes	Yes	Yes
Zhang2022	D0_BM1	1d	F	Infant	83	Yes	No	No
Zhang2022	D0_BM4	1d	F	Infant	52	Yes	No	No
Zhang2022	M4_BM	4m	M	Infant	70	Yes	No	No
Zhang2022	M7_BM	7m	M	Infant	72	Yes	No	No
Zhang2022	Y11_BM	11	M	Child	16	No	No	No
Zhang2022	Y12_BM	12	M	Child	63	Yes	No	No
Zhang2022	Y68_BM	68	F	Aged	44	Yes	Yes	No
Zhang2022	Y87_BM	87	F	Aged	60	Yes	Yes	No
